# A Constitutive Heterochromatic Region Shapes Genome Organization and Impacts Gene Expression in *Neurospora crassa*

**DOI:** 10.1101/2024.06.07.597955

**Authors:** Andrew T. Reckard, Abhishek Pandeya, Jacob M. Voris, Carlos G. Gonzalez Cruz, Oluwatosin Oluwadare, Andrew D. Klocko

**Author notes:** Equal Contribution (Abhishek Pandeya, Jacob M. Voris). Corresponding Author: Andrew D. Klocko.

## Abstract

**Background:** Organization of the eukaryotic genome is essential for proper function, including gene expression. In metazoans, chromatin loops and Topologically Associated Domains (TADs) organize genes into transcription factories, while chromosomes occupy nuclear territories in which silent heterochromatin is compartmentalized at the nuclear periphery and active euchromatin localizes to the nucleus center. A similar hierarchical organization occurs in the fungus Neurospora crassa where its seven chromosomes form a Rabl conformation typified by heterochromatic centromeres and telomeres independently clustering at the nuclear membrane, while interspersed heterochromatic loci aggregate across Megabases of linear genomic distance to loop chromatin in TAD-like structures. However, the role of individual heterochromatic loci in normal genome organization and function is unknown.

**Results:** We examined the genome organization of a Neurospora strain harboring a ∼47.4 kilobase deletion within a temporarily silent, facultative heterochromatic region, as well as the genome organization of a strain deleted of a 110.6 kilobase permanently silent constitutive heterochromatic region. While the facultative heterochromatin deletion minimally effects local chromatin structure or telomere clustering, the constitutive heterochromatin deletion alters local chromatin structure, the predicted three-dimensional chromosome conformation, and the expression of some genes, which are qualitatively repositioned into the nucleus center, while increasing Hi-C variability.

**Conclusions:** Our work elucidates how an individual constitutive heterochromatic region impacts genome organization and function. Specifically, one silent region indirectly assists in the hierarchical folding of the entire Neurospora genome by aggregating into the “typical” heterochromatin bundle normally observed in wild type nuclei, which may promote normal gene expression by positioning euchromatin in the nucleus center.
