## Supplemental_File-1 for "A Constitutive Heterochromatic Region Shapes Genome Organization and Impacts Gene Expression in *Neurospora crassa*"

### Sheet: deseq2_results_WT-vs-dim5_diffe
				baseMean	log2FoldChange	lfcSE	stat	pvalue	padj
Supercontig_14.3	1543834	1544474	NCU06476	137.475	9.33816	1.01278	9.22036	2.9611e-20	3.44694e-18
Supercontig_14.5	748182	748664	NCU07770	37.7761	8.91478	1.07099	8.32387	8.51336e-17	6.98021e-15
Supercontig_14.4	3959	5883	NCU09635	2566.71	7.46386	0.710053	10.5117	7.63007e-26	1.30807e-23
Supercontig_14.7	3943671	3944751	NCU05823	12.3705	7.15583	1.11636	6.40995	1.45569e-10	6.21071e-09
Supercontig_14.2	1922616	1925086	NCU06793	13.1654	6.88116	1.09535	6.28215	3.33925e-10	1.33414e-08
Supercontig_14.5	6795338	6796158	NCU07152	87.6332	6.75541	0.590881	11.4328	2.86766e-30	6.00869e-28
Supercontig_14.3	4873985	4874990	NCU08570	75.4722	6.43129	0.636866	10.0983	5.61832e-24	8.27737e-22
Supercontig_14.2	73201	74342	NCU09604	4278.71	6.37384	0.838065	7.60543	2.83967e-14	1.77319e-12
Supercontig_14.7	1597988	1598684	NCU06160	13.2026	6.37286	1.21016	5.26615	1.39315e-07	3.52171e-06
Supercontig_14.3	4872419	4872943	NCU08571	9.71007	6.06728	1.1875	5.10927	3.23408e-07	7.51087e-06
Supercontig_14.5	6425205	6425739	NCU09956	118.994	5.99932	0.920516	6.51735	7.15617e-11	3.19789e-09
Supercontig_14.5	6798531	6800340	NCU07150	201.385	5.98134	0.382139	15.6523	3.20642e-55	2.01555e-52
Supercontig_14.1	6871169	6873368	NCU00932	33.7467	5.85484	0.915215	6.39723	1.58221e-10	6.72012e-09
Supercontig_14.3	3012538	3014398	NCU00208	13.8587	5.78284	1.15963	4.9868	6.13882e-07	1.32153e-05
Supercontig_14.2	76424	78257	NCU09603	114.786	5.74651	0.517529	11.1038	1.20288e-28	2.31468e-26
Supercontig_14.4	19909	21754	NCU09639	707.909	5.72269	0.814392	7.02696	2.11089e-12	1.15925e-10
Supercontig_14.4	1666	3325	NCU10285	276.33	5.62773	0.559178	10.0643	7.94515e-24	1.11813e-21
Supercontig_14.5	3224216	3224883	NCU01076	8.50744	5.62222	1.15415	4.87132	1.10856e-06	2.29224e-05
Supercontig_14.3	3073145	3073825	NCU00224	9.96819	5.54422	1.19394	4.64364	3.42328e-06	6.17172e-05
Supercontig_14.4	3492719	3494173	NCU04398	30.6569	5.53796	0.999818	5.53897	3.04264e-08	9.19521e-07
Supercontig_14.1	8912191	8912682	NCU16473	7.85874	5.48686	1.30085	4.2179	2.4659e-05	0.000349638
Supercontig_14.6	203458	204202	NCU07087	15.9483	5.26574	1.27826	4.11945	3.79783e-05	0.000501537
Supercontig_14.6	3748066	3749657	NCU05097	84.887	5.21517	0.511146	10.2029	1.92466e-24	3.02461e-22
Supercontig_14.5	5044082	5045290	NCU01462	13.1441	5.21435	1.13095	4.61057	4.01567e-06	7.09059e-05
Supercontig_14.3	219918	221618	NCU09163	170.08	5.12149	0.828333	6.18288	6.29408e-10	2.43225e-08
Supercontig_14.1	8046697	8047453	NCU00607	33.7655	5.03352	0.854373	5.89148	3.82751e-09	1.33626e-07
Supercontig_14.2	1926740	1928230	NCU06792	106.782	5.01998	0.477698	10.5087	7.87707e-26	1.3263e-23
Supercontig_14.3	4868986	4869940	NCU08572	25.9942	5.00398	0.667521	7.49636	6.56145e-14	3.94063e-12
Supercontig_14.4	5096649	5097060	NCU16876	12.8184	4.82577	1.05975	4.5537	5.27094e-06	9.0199e-05
Supercontig_14.5	4050086	4050881	NCU01325	15.0623	4.78716	1.10999	4.31279	1.61205e-05	0.000241062
Supercontig_14.2	4044659	4046143	NCU08431	84.7757	4.78364	0.445292	10.7427	6.41481e-27	1.14123e-24
Supercontig_14.4	101672	102330	NCU09660	60.4974	4.7152	0.522602	9.02254	1.83771e-19	1.94694e-17
Supercontig_14.4	22742	24429	NCU09640	123.063	4.70821	0.940301	5.00713	5.52467e-07	1.21144e-05
Supercontig_14.4	307995	309679	NCU07623	179.626	4.70609	0.336319	13.9929	1.72176e-44	6.4938e-42
Supercontig_14.4	6445	8374	NCU09636	180.154	4.70491	0.547746	8.58957	8.72922e-18	7.91421e-16
Supercontig_14.4	407285	407749	NCU07651	4.95287	4.68409	1.18726	3.94528	7.97065e-05	0.000953747
Supercontig_14.5	6793783	6794776	NCU17053	222.007	4.64323	0.363498	12.7737	2.29831e-37	6.01965e-35
Supercontig_14.3	5225993	5226818	NCU10641	162.829	4.55732	0.562262	8.10533	5.26013e-16	4.06539e-14
Supercontig_14.7	1594420	1595092	NCU17202	11.0767	4.50054	1.11807	4.02529	5.69051e-05	0.000708795
Supercontig_14.4	312616	314578	NCU07624	333.466	4.47648	0.226301	19.7811	4.32811e-87	1.02024e-83
Supercontig_14.6	2084379	2086266	NCU04046	3021.09	4.4518	0.315476	14.1114	3.23282e-45	1.32531e-42
Supercontig_14.3	5019206	5019830	NCU08533	16.3053	4.4303	0.963772	4.59684	4.28951e-06	7.46232e-05
Supercontig_14.3	2349331	2350549	NCU00031	214.991	4.41947	0.43597	10.1371	3.78138e-24	5.75075e-22
Supercontig_14.1	7836920	7838281	NCU16445	199.966	4.40446	0.518573	8.49343	2.00626e-17	1.76794e-15
Supercontig_14.1	1978040	1978736	NCU16344	8.36924	4.39223	1.07965	4.06819	4.73789e-05	0.000607831
Supercontig_14.2	653959	655825	NCU10684	38.9966	4.37974	0.475685	9.20724	3.3463e-20	3.84784e-18
Supercontig_14.4	547663	548863	NCU04867	20.2809	4.35936	1.00761	4.32644	1.51537e-05	0.000228981
Supercontig_14.2	1701097	1702690	NCU05477	590.826	4.27132	0.236257	18.0792	4.65189e-73	7.31045e-70
Supercontig_14.2	4022391	4024482	NCU10245	236.603	4.21572	0.249272	16.9121	3.66259e-64	3.83718e-61
Supercontig_14.7	1565530	1568002	NCU04528	360.606	4.21439	0.363805	11.5842	4.9559e-31	1.06203e-28
Supercontig_14.3	5272184	5273718	NCU16718	160.246	4.2075	0.419959	10.0189	1.25957e-23	1.74654e-21
Supercontig_14.5	6417251	6417953	NCU09953	42.015	4.20112	0.6249	6.72286	1.78196e-11	8.66088e-10
Supercontig_14.2	588431	589402	NCU11054	25.7355	4.19094	0.561059	7.4697	8.03804e-14	4.79688e-12
Supercontig_14.4	5094396	5096329	NCU08830	10.3226	4.16627	0.986886	4.22163	2.4254e-05	0.000344922
Supercontig_14.4	8109	19545	NCU09637	1472.05	4.03948	0.469954	8.59549	8.29131e-18	7.59017e-16
Supercontig_14.7	719977	721156	NCU06905	10.6598	4.01865	0.992644	4.04844	5.15609e-05	0.000649089
Supercontig_14.1	4638972	4642246	NCU03121	73.6674	4.01612	0.446256	8.99958	2.26585e-19	2.34777e-17
Supercontig_14.6	3725597	3727005	NCU05106	26.2653	4.00768	0.556417	7.20266	5.90488e-13	3.42633e-11
Supercontig_14.7	1592072	1592855	NCU06163	23.4692	4.00386	0.87038	4.60013	4.22235e-06	7.39162e-05
Supercontig_14.3	4876326	4878077	NCU08569	39.1767	3.99125	0.568045	7.02629	2.12095e-12	1.15925e-10
Supercontig_14.4	576874	580204	NCU04874	499.502	3.89722	0.947948	4.11122	3.93573e-05	0.00051714
Supercontig_14.7	105745	106779	NCU09278	296.702	3.8932	0.61307	6.35034	2.14844e-10	9.04358e-09
Supercontig_14.1	1642516	1645081	NCU02023	32.2807	3.88568	0.67698	5.73972	9.48335e-09	3.13116e-07
Supercontig_14.5	664097	666309	NCU07789	70.2815	3.77071	0.374512	10.0683	7.62619e-24	1.08951e-21
Supercontig_14.2	51942	53778	NCU09613	70.264	3.77025	0.485132	7.77161	7.74951e-15	5.14579e-13
Supercontig_14.5	6471092	6472553	NCU17042	69.1524	3.74153	0.376783	9.93022	3.07591e-23	4.14326e-21
Supercontig_14.4	5677784	5679468	NCU05230	263.837	3.65442	0.454351	8.04316	8.75544e-16	6.65767e-14
Supercontig_14.1	7136723	7137530	NCU00855	451.934	3.64242	0.54285	6.70981	1.94884e-11	9.37533e-10
Supercontig_14.6	421149	422696	NCU04697	1007.07	3.64032	0.564313	6.45089	1.11198e-10	4.87668e-09
Supercontig_14.1	214619	215734	NCU08085	15.1568	3.64009	0.695408	5.23446	1.65468e-07	4.095e-06
Supercontig_14.6	2127948	2128671	NCU04030	71.3384	3.63541	0.826024	4.4011	1.07705e-05	0.000170968
Supercontig_14.6	3727660	3730288	NCU05105	122.01	3.6312	0.43153	8.4147	3.93907e-17	3.28686e-15
Supercontig_14.1	5633278	5634325	NCU08361	20.7364	3.61469	0.761212	4.74859	2.0484e-06	4.01546e-05
Supercontig_14.1	130427	132364	NCU08058	136.163	3.5795	0.885722	4.04133	5.31483e-05	0.000666403
Supercontig_14.4	103518	106130	NCU16720	95.7694	3.5743	0.385104	9.28139	1.67277e-20	1.97157e-18
Supercontig_14.5	6801578	6803415	NCU07149	66.4834	3.52927	0.420595	8.39112	4.81527e-17	3.98273e-15
Supercontig_14.4	3366919	3368637	NCU04436	239.89	3.49162	0.464557	7.51604	5.64624e-14	3.43474e-12
Supercontig_14.1	4926779	4928425	NCU03213	515.576	3.48943	0.428884	8.13606	4.08352e-16	3.20863e-14
Supercontig_14.1	2589619	2590607	NCU16362	11.4099	3.46945	0.746232	4.64929	3.33084e-06	6.02811e-05
Supercontig_14.5	6601260	6602879	NCU07218	25.0244	3.45708	0.727121	4.75448	1.98955e-06	3.90822e-05
Supercontig_14.3	269061	271142	NCU09178	243.012	3.4522	0.347515	9.93397	2.96215e-23	4.04784e-21
Supercontig_14.3	4631534	4633728	NCU11286	11.6729	3.4223	0.804253	4.25525	2.08814e-05	0.000301056
Supercontig_14.2	70444	71887	NCU09605	13.5023	3.41483	0.752575	4.53752	5.69187e-06	9.65264e-05
Supercontig_14.1	7526803	7527664	NCU00747	35.2028	3.413	0.645634	5.28627	1.24834e-07	3.19852e-06
Supercontig_14.3	4991567	4993181	NCU08539	25.0474	3.38272	0.713345	4.74205	2.11563e-06	4.13008e-05
Supercontig_14.2	590420	592425	NCU03468	199.721	3.37021	0.367423	9.17258	4.61826e-20	5.24645e-18
Supercontig_14.4	617560	619608	NCU04883	94.5079	3.3628	0.544449	6.17653	6.55264e-10	2.52065e-08
Supercontig_14.3	5058174	5059242	NCU08522	40.4803	3.35675	0.423965	7.91752	2.42285e-15	1.74938e-13
Supercontig_14.6	346217	348122	NCU07054	25.7808	3.34564	0.611743	5.46903	4.52512e-08	1.29688e-06
Supercontig_14.5	6582597	6583919	NCU07225	33.9669	3.33921	0.421069	7.93032	2.18585e-15	1.61019e-13
Supercontig_14.7	3828324	3828939	NCU05788	475.712	3.33163	0.738108	4.51375	6.36919e-06	0.00010686
Supercontig_14.6	184160	185089	NCU07095	187.057	3.30298	0.523037	6.315	2.70161e-10	1.10275e-08
Supercontig_14.4	4084737	4085904	NCU10457	45.5917	3.30003	0.647423	5.09719	3.44738e-07	7.94753e-06
Supercontig_14.1	2209869	2211984	NCU01866	40.9337	3.2712	0.742937	4.40307	1.0673e-05	0.000169707
Supercontig_14.1	7486510	7490347	NCU00755	284.917	3.25721	0.789946	4.12333	3.73435e-05	0.000494539
Supercontig_14.4	465927	470238	NCU04852	31.3275	3.22001	0.404333	7.96376	1.66888e-15	1.23904e-13
Supercontig_14.7	3440338	3443437	NCU08123	342.522	3.20092	0.396515	8.07262	6.88079e-16	5.27472e-14
Supercontig_14.5	1041676	1043426	NCU16929	53.1754	3.16741	0.389989	8.12179	4.59346e-16	3.57948e-14
Supercontig_14.7	97673	99690	NCU09280	26.3364	3.1666	0.583705	5.42501	5.7952e-08	1.59775e-06
Supercontig_14.3	3406781	3407751	NCU00312	90.8744	3.14903	0.286869	10.9772	4.91762e-28	9.0918e-26
Supercontig_14.4	3501795	3503512	NCU04395	156.344	3.13374	0.45292	6.91897	4.54943e-12	2.40992e-10
Supercontig_14.5	5389638	5390477	NCU04148	271.232	3.11908	0.74717	4.17453	2.98608e-05	0.000408647
Supercontig_14.2	2213887	2214382	NCU01837	20.3014	3.08129	0.698381	4.41204	1.02399e-05	0.000164025
Supercontig_14.7	1230156	1231998	NCU09402	98.0057	3.07806	0.47859	6.43152	1.26337e-10	5.51495e-09
Supercontig_14.7	99717	100518	NCU17157	29.2119	3.0748	0.542263	5.67031	1.42543e-08	4.55606e-07
Supercontig_14.6	3977258	3979018	NCU05035	528.699	3.06455	0.287916	10.6439	1.86152e-26	3.25042e-24
Supercontig_14.4	185123	186148	NCU07595	16.1232	3.05847	0.764664	3.99976	6.34065e-05	0.000780496
Supercontig_14.3	225708	227571	NCU09165	228.803	3.05041	0.562972	5.4184	6.0134e-08	1.65307e-06
Supercontig_14.2	1852225	1854775	NCU06824	511.106	3.04401	0.442965	6.87189	6.33581e-12	3.28244e-10
Supercontig_14.7	3743513	3746097	NCU17269	51.256	3.04287	0.610039	4.98799	6.10093e-07	1.31638e-05
Supercontig_14.7	436805	437986	NCU09046	124.119	3.03191	0.571402	5.30609	1.12004e-07	2.90134e-06
Supercontig_14.3	5252357	5254295	NCU08756	37.8723	3.03112	0.569118	5.326	1.00399e-07	2.63694e-06
Supercontig_14.7	3837767	3838603	NCU17274	27.2466	3.00156	0.596159	5.03484	4.78258e-07	1.0686e-05
Supercontig_14.6	3751173	3752463	NCU05096	18.6056	3.00094	0.56396	5.3212	1.03085e-07	2.69248e-06
Supercontig_14.1	766237	767152	NCU09075	194.363	3.00031	0.351871	8.52673	1.50538e-17	1.33908e-15
Supercontig_14.4	872083	874450	NCU04963	531.922	-3.00722	0.483367	-6.22141	4.92705e-10	1.93572e-08
Supercontig_14.1	4107471	4110876	NCU09804	54.92	-3.0088	0.376844	-7.9842	1.41434e-15	1.0584e-13
Supercontig_14.1	3592035	3595536	NCU09362	224.64	-3.01102	0.207688	-14.4979	1.24999e-47	5.35733e-45
Supercontig_14.7	1995869	1997946	NCU06043	2380.21	-3.03536	0.231187	-13.1295	2.2326e-39	6.7907e-37
Supercontig_14.4	5928091	5930117	NCU10070	38.6432	-3.05187	0.622367	-4.90364	9.40759e-07	1.96683e-05
Supercontig_14.1	7191582	7193182	NCU00837	68.4861	-3.06454	0.509014	-6.02054	1.73835e-09	6.22721e-08
Supercontig_14.4	1486134	1488199	NCU06513	145.776	-3.07676	0.52768	-5.83072	5.51895e-09	1.85189e-07
Supercontig_14.1	6304012	6304447	NCU07344	249.546	-3.13729	0.223864	-14.0143	1.27522e-44	5.01001e-42
Supercontig_14.1	5257394	5258518	NCU10507	69.7933	-3.14587	0.594464	-5.29194	1.21027e-07	3.10943e-06
Supercontig_14.1	9526087	9527554	NCU11053	244.777	-3.18389	0.234094	-13.6009	3.95501e-42	1.33185e-39
Supercontig_14.2	1089623	1091058	NCU03329	354.127	-3.23159	0.329323	-9.81283	9.91494e-23	1.29844e-20
Supercontig_14.5	894043	897543	NCU09823	175.899	-3.30311	0.316427	-10.4388	1.64935e-25	2.72837e-23
Supercontig_14.7	2491852	2494970	NCU02434	428.782	-3.32223	0.297687	-11.1602	6.38747e-29	1.28143e-26
Supercontig_14.2	4239024	4241456	NCU09358	16.2438	-3.32621	0.794935	-4.18425	2.86104e-05	0.000394397
Supercontig_14.3	3218738	3220987	NCU00265	12560.4	-3.34117	0.475436	-7.02759	2.10137e-12	1.15925e-10
Supercontig_14.2	807642	809921	NCU03415	1897.95	-3.37113	0.496291	-6.79266	1.10087e-11	5.52134e-10
Supercontig_14.5	1603063	1605716	NCU16947	161.382	-3.3753	0.261796	-12.8929	4.93801e-38	1.3303e-35
Supercontig_14.4	683645	686568	NCU04904	805.783	-3.40089	0.278693	-12.203	2.99607e-34	6.89023e-32
Supercontig_14.3	3200601	3202435	NCU00260	713.327	-3.41441	0.502128	-6.79989	1.04699e-11	5.27918e-10
Supercontig_14.1	4046879	4049925	NCU10073	1842.39	-3.51038	0.210451	-16.6803	1.82402e-62	1.71987e-59
Supercontig_14.6	1066789	1069860	NCU04850	161.771	-3.56718	0.227666	-15.6684	2.48633e-55	1.67454e-52
Supercontig_14.5	1239729	1242003	NCU09681	268.486	-3.57986	0.274567	-13.0382	7.41579e-39	2.18511e-36
Supercontig_14.4	601760	602943	NCU04880	63.2447	-3.63548	0.415413	-8.75149	2.10557e-18	1.98534e-16
Supercontig_14.1	7349778	7353227	NCU00790	1711.08	-3.65958	0.803498	-4.55455	5.24969e-06	8.99988e-05
Supercontig_14.4	5810736	5812479	NCU05189	66.7174	-3.78034	0.491427	-7.69257	1.44207e-14	9.44255e-13
Supercontig_14.3	91056	92443	NCU09506	298.809	-3.7837	0.561029	-6.7442	1.53871e-11	7.59608e-10
Supercontig_14.1	3719225	3720903	NCU10059	131.909	-3.81458	0.544745	-7.00251	2.51416e-12	1.3545e-10
Supercontig_14.4	692529	693339	NCU16741	32.3356	-3.83932	0.454942	-8.43915	3.19647e-17	2.69103e-15
Supercontig_14.2	3487821	3493366	NCU08487	266.884	-4.0167	0.516544	-7.77611	7.47879e-15	5.00124e-13
Supercontig_14.5	872904	875623	NCU07736	891.423	-4.13687	0.319105	-12.964	1.95776e-38	5.42934e-36
Supercontig_14.4	701337	703112	NCU04909	584.97	-4.24691	0.319724	-13.283	2.90382e-40	9.12672e-38
Supercontig_14.5	1611981	1614021	NCU04675	485.478	-4.29047	0.342815	-12.5154	6.14931e-36	1.48671e-33
Supercontig_14.5	6536010	6537033	NCU17044	72.1671	-4.33668	0.629104	-6.89342	5.44657e-12	2.83733e-10
Supercontig_14.5	3009580	3010818	NCU11279	142.762	-4.39326	0.27186	-16.16	9.65171e-59	7.00046e-56
Supercontig_14.7	1152456	1154951	NCU09428	347.136	-4.41871	0.473251	-9.33693	9.91689e-21	1.18362e-18
Supercontig_14.1	6269425	6271762	NCU07355	114.212	-4.42887	0.534134	-8.29168	1.11663e-16	9.07648e-15
Supercontig_14.1	9074042	9082505	NCU02858	226.697	-4.44933	0.49375	-9.01131	2.0361e-19	2.13316e-17
Supercontig_14.5	4877640	4879065	NCU09532	165.465	-4.47175	1.01314	-4.41374	1.016e-05	0.000163201
Supercontig_14.5	1605862	1607518	NCU04676	829.58	-4.47569	0.259571	-17.2427	1.2703e-66	1.49721e-63
Supercontig_14.4	5816742	5819374	NCU05188	436.304	-4.49684	0.338102	-13.3002	2.3071e-40	7.50127e-38
Supercontig_14.1	6717215	6719160	NCU00976	9.7003	-4.59093	0.984715	-4.6622	3.12853e-06	5.70579e-05
Supercontig_14.1	3664349	3668616	NCU09999	970.334	-4.62116	0.31427	-14.7044	6.04004e-49	2.84757e-46
Supercontig_14.2	1091217	1092875	NCU03328	90.6912	-4.84198	0.476722	-10.1568	3.09029e-24	4.77677e-22
Supercontig_14.3	965450	967346	NCU07815	85.1221	-4.94406	0.564416	-8.75961	1.95927e-18	1.86606e-16
Supercontig_14.7	2506767	2509329	NCU02433	368.777	-5.16706	0.258157	-20.0152	4.06345e-89	1.27714e-85
Supercontig_14.4	725444	727173	NCU04917	72.2625	-5.21228	0.58122	-8.96784	3.02387e-19	3.09914e-17
Supercontig_14.4	3213209	3215130	NCU04482	1603.38	-5.26125	1.17012	-4.49634	6.91335e-06	0.000114966
Supercontig_14.1	3715502	3718506	NCU10058	4657.77	-5.46004	0.191213	-28.5548	2.45093e-179	2.31098e-175
Supercontig_14.1	6655684	6658874	NCU00992	377.916	-5.60003	0.735175	-7.61728	2.59069e-14	1.62851e-12
Supercontig_14.7	1166510	1169415	NCU09425	157.649	-5.62261	0.472887	-11.89	1.33437e-32	2.99566e-30
Supercontig_14.5	2887708	2889609	NCU03816	188.631	-5.64927	0.322994	-17.4903	1.69849e-68	2.28787e-65
Supercontig_14.6	1777055	1782553	NCU10009	512.918	-5.70715	0.291767	-19.5606	3.34823e-85	6.31409e-82
Supercontig_14.1	3677593	3680137	NCU09994	300.976	-5.7144	0.345566	-16.5364	2.00811e-61	1.57787e-58
Supercontig_14.7	1149634	1152060	NCU09429	224.188	-5.73026	0.569097	-10.069	7.57162e-24	1.08951e-21
Supercontig_14.4	704680	706730	NCU04910	1625	-5.78559	0.379592	-15.2416	1.87285e-52	9.29427e-50
Supercontig_14.2	3712643	3718148	NCU08696	1032.49	-6.43792	0.51233	-12.566	3.24906e-36	8.06195e-34
Supercontig_14.1	3638093	3640580	NCU09360	190.156	-6.84499	0.438346	-15.6155	5.70945e-55	3.36465e-52
Supercontig_14.4	3480588	3482273	NCU04402	59.9382	-7.36895	0.858608	-8.58244	9.28783e-18	8.34047e-16
Supercontig_14.7	3925314	3925899	NCU17277	23.9529	-8.12582	1.07937	-7.52828	5.14138e-14	3.1685e-12
Supercontig_14.4	694302	695989	NCU04907	3404.55	-9.58864	0.341354	-28.09	1.29631e-173	6.11146e-170
