## Supplemental_File-2 for "A Constitutive Heterochromatic Region Shapes Genome Organization and Impacts Gene Expression in *Neurospora crassa*"

### Sheet: deseq2_results_WT-vs-NKL2_diffe
Supercontig_14.1	638339	642524	NCU07433	192.49	7.22841	0.482468	14.9822	9.60348e-51	9.2347e-47
Supercontig_14.1	6195427	6196028	NCU07370	8.61479	5.98851	1.17029	5.11713	3.10224e-07	2.17745e-05
Supercontig_14.1	2846891	2848053	NCU02593	79.6404	5.77422	0.56491	10.2215	1.58897e-24	1.0914e-21
Supercontig_14.1	7439756	7440519	NCU16440	4.90769	5.64815	1.33014	4.24628	2.17347e-05	0.000870835
Supercontig_14.1	6871169	6873368	NCU00932	33.7467	5.62363	0.917192	6.13135	8.71358e-10	1.13229e-07
Supercontig_14.1	2374775	2375822	NCU09981	5.93425	5.45849	1.22374	4.46049	8.17734e-06	0.000378045
Supercontig_14.1	1642516	1645081	NCU02023	32.2807	5.24717	0.671134	7.81836	5.35163e-15	1.51357e-12
Supercontig_14.1	7286514	7289067	NCU00806	26.061	4.68323	0.733049	6.3887	1.67305e-10	2.47509e-08
Supercontig_14.1	4721682	4724547	NCU10470	99.4523	4.51413	0.486418	9.28034	1.68942e-20	9.55615e-18
Supercontig_14.1	5529761	5531456	NCU08383	10.6823	4.50661	0.925731	4.86816	1.12641e-06	6.98811e-05
Supercontig_14.1	1741306	1743453	NCU01995	13.3021	4.46078	0.827178	5.39277	6.93798e-08	5.60635e-06
Supercontig_14.1	2265840	2267170	NCU01849	1299.45	4.30073	0.375353	11.4578	2.14857e-30	2.58258e-27
Supercontig_14.1	5633278	5634325	NCU08361	20.7364	4.24839	0.758916	5.59797	2.16873e-08	2.04456e-06
Supercontig_14.1	9012528	9013747	NCU02880	158.312	4.18698	0.60463	6.92487	4.36371e-12	9.99082e-10
Supercontig_14.1	2209869	2211984	NCU01866	40.9337	3.49246	0.743275	4.69874	2.61771e-06	0.000143022
Supercontig_14.1	6041454	6044026	NCU07410	49.301	3.38333	0.430688	7.85565	3.97717e-15	1.19514e-12
Supercontig_14.1	3540763	3541793	NCU09372	22.9166	3.29291	0.504807	6.52309	6.88718e-11	1.12249e-08
Supercontig_14.1	1771033	1773687	NCU16341	22.3083	3.21043	0.521682	6.154	7.55546e-10	9.95251e-08
Supercontig_14.1	8052151	8054547	NCU00604	366.733	3.20904	0.409422	7.83797	4.57901e-15	1.3343e-12
Supercontig_14.1	8983538	8985349	NCU02889	21.4893	3.14375	0.551456	5.70082	1.19231e-08	1.1943e-06
Supercontig_14.2	4164713	4165274	NCU09339	17.4358	6.3193	1.06739	5.92033	3.21305e-09	3.72249e-07
Supercontig_14.2	424961	425996	NCU03511	9.88824	6.19075	1.14678	5.39836	6.72537e-08	5.4806e-06
Supercontig_14.2	1922616	1925086	NCU06793	13.1654	5.68878	1.108	5.13426	2.83257e-07	2.00279e-05
Supercontig_14.2	4064810	4065478	NCU08437	15.5028	4.50047	1.00473	4.4793	7.489e-06	0.000351289
Supercontig_14.2	73201	74342	NCU09604	4278.71	4.25603	0.838174	5.07774	3.8195e-07	2.59464e-05
Supercontig_14.2	3277455	3280490	NCU01496	291.906	3.97751	0.319396	12.4532	1.34293e-35	3.22839e-32
Supercontig_14.2	3712643	3718148	NCU08696	1032.49	3.84582	0.307771	12.4957	7.8769e-36	2.52481e-32
Supercontig_14.2	590420	592425	NCU03468	199.721	3.38361	0.367887	9.1974	3.66714e-20	1.95907e-17
Supercontig_14.2	1414051	1415503	NCU05358	34.7203	3.0435	0.454072	6.70269	2.0462e-11	3.78389e-09
Supercontig_14.3	157121	158491	NCU09147	271.65	6.46849	0.501258	12.9045	4.24489e-38	2.04094e-34
Supercontig_14.3	1545159	1546299	NCU16632	8.60143	5.29965	1.12447	4.71303	2.44064e-06	0.000134109
Supercontig_14.3	4873985	4874990	NCU08570	75.4722	5.20006	0.640867	8.1141	4.89408e-16	1.56872e-13
Supercontig_14.3	2674108	2677336	NCU00118	125.679	4.72077	0.432497	10.9151	9.7572e-28	8.52957e-25
Supercontig_14.3	1554708	1555852	NCU06480	18.7788	3.35737	0.795692	4.21944	2.44913e-05	0.000969169
Supercontig_14.3	2349331	2350549	NCU00031	214.991	3.2611	0.437966	7.44601	9.62044e-14	2.50027e-11
Supercontig_14.3	1402087	1403413	NCU06434	12.116	3.25404	0.628477	5.17766	2.24686e-07	1.62449e-05
Supercontig_14.4	4210230	4211223	NCU08654	5.59819	6.13328	1.21233	5.0591	4.21243e-07	2.81297e-05
Supercontig_14.4	5279558	5281914	NCU09923	11.8367	5.27524	1.11246	4.74197	2.11646e-06	0.00011764
Supercontig_14.4	5096649	5097060	NCU16876	12.8184	4.9643	1.06126	4.67773	2.9007e-06	0.000154962
Supercontig_14.4	3492719	3494173	NCU04398	30.6569	4.76658	1.00394	4.74788	2.05563e-06	0.000115596
Supercontig_14.4	5004405	5005991	NCU07043	12.5426	4.14644	0.787187	5.26742	1.38353e-07	1.06432e-05
Supercontig_14.4	1675263	1677597	NCU06574	32.8284	4.1382	0.616976	6.70723	1.98355e-11	3.73997e-09
Supercontig_14.4	5080649	5082706	NCU08835	18.292	3.76377	0.749981	5.01848	5.20816e-07	3.40691e-05
Supercontig_14.4	1412640	1413821	NCU07898	140.446	3.75273	0.604161	6.21147	5.2491e-10	7.1092e-08
Supercontig_14.4	3192551	3193545	NCU16805	77.7696	3.60834	0.522691	6.9034	5.07722e-12	1.13541e-09
Supercontig_14.4	3366919	3368637	NCU04436	239.89	3.41467	0.464955	7.34408	2.07186e-13	5.2429e-11
Supercontig_14.4	3791158	3794517	NCU07981	25.6042	3.37202	0.702954	4.79692	1.61122e-06	9.56389e-05
Supercontig_14.5	5044082	5045290	NCU01462	13.1441	7.00896	1.11765	6.27113	3.58428e-10	4.92378e-08
Supercontig_14.5	4050086	4050881	NCU01325	15.0623	6.48446	1.09941	5.89816	3.67588e-09	4.1585e-07
Supercontig_14.5	6252084	6253919	NCU08969	182.453	6.13704	0.558373	10.9909	4.22553e-28	4.06327e-25
Supercontig_14.5	3129143	3130377	NCU01042	5.10969	5.88278	1.21165	4.85518	1.20276e-06	7.36674e-05
Supercontig_14.5	802985	804105	NCU07752	29.3156	3.94718	0.541947	7.28333	3.25676e-13	8.03e-11
Supercontig_14.5	4565827	4567907	NCU10547	21.5332	3.37236	0.613368	5.49811	3.83888e-08	3.32565e-06
Supercontig_14.5	664097	666309	NCU07789	70.2815	3.35879	0.377693	8.89291	5.95305e-19	2.72593e-16
Supercontig_14.5	3107155	3110080	NCU01033	15.6366	3.33324	0.744885	4.47484	7.64685e-06	0.000356952
Supercontig_14.5	3227019	3228318	NCU01077	80.8268	3.02407	0.592447	5.10437	3.31896e-07	2.29605e-05
Supercontig_14.6	2127948	2128671	NCU04030	71.3384	5.38961	0.822618	6.55178	5.68544e-11	9.59144e-09
Supercontig_14.6	2119685	2120855	NCU04034	50.7051	4.23794	0.586725	7.22305	5.08342e-13	1.22205e-10
Supercontig_14.6	421149	422696	NCU04697	1007.07	3.48234	0.564407	6.1699	6.8333e-10	9.12625e-08
Supercontig_14.6	2103735	2105031	NCU04038	23.2989	3.44642	0.77558	4.44367	8.84374e-06	0.000404959
Supercontig_14.7	1597988	1598684	NCU06160	13.2026	6.43283	1.2119	5.30805	1.10806e-07	8.73372e-06
Supercontig_14.7	2857515	2858884	NCU02339	9.0206	5.96835	1.20036	4.97213	6.62228e-07	4.24532e-05
Supercontig_14.7	1489438	1491318	NCU04547	97.315	5.8603	0.473829	12.368	3.89583e-35	6.24371e-32
Supercontig_14.7	1595452	1596341	NCU17203	21.1559	5.76817	1.21089	4.76357	1.90197e-06	0.000109517
Supercontig_14.7	3743513	3746097	NCU17269	51.256	4.99492	0.602396	8.29175	1.11592e-16	4.47114e-14
Supercontig_14.7	436805	437986	NCU09046	124.119	4.91132	0.568213	8.64345	5.45429e-18	2.28037e-15
Supercontig_14.7	1594420	1595092	NCU17202	11.0767	4.84377	1.11788	4.33298	1.47106e-05	0.000637194
Supercontig_14.7	1415447	1417035	NCU12025	112.132	4.66833	0.508547	9.17975	4.32074e-20	2.18675e-17
Supercontig_14.7	3658154	3659425	NCU11382	15.329	4.65939	0.827664	5.62957	1.80661e-08	1.73724e-06
Supercontig_14.7	1412418	1414475	NCU12026	44.7494	4.44315	0.644531	6.89362	5.43899e-12	1.18867e-09
Supercontig_14.7	3742301	3743489	NCU17268	42.3347	4.32481	0.55966	7.72757	1.09619e-14	2.92805e-12
Supercontig_14.7	835355	836493	NCU06938	25.5304	4.24603	0.656184	6.4708	9.74854e-11	1.48797e-08
Supercontig_14.7	3524104	3525592	NCU17257	90.4768	3.91014	0.400253	9.76916	1.52715e-22	9.79007e-20
Supercontig_14.7	1613018	1613812	NCU06155	207.421	3.80789	0.462558	8.23225	1.83732e-16	6.79527e-14
Supercontig_14.7	1592072	1592855	NCU06163	23.4692	3.71762	0.873723	4.25492	2.09125e-05	0.000844935
Supercontig_14.7	3036813	3038035	NCU17249	28.5961	3.60288	0.462158	7.79578	6.40133e-15	1.75872e-12
Supercontig_14.7	3912801	3914516	NCU05812	164.042	3.54073	0.515028	6.87484	6.20605e-12	1.29734e-09
Supercontig_14.7	97673	99690	NCU09280	26.3364	3.51527	0.583503	6.02442	1.6972e-09	2.1474e-07
Supercontig_14.7	1171647	1172777	NCU09423	48.6443	3.33969	0.526848	6.33901	2.3125e-10	3.31896e-08
Supercontig_14.7	1740030	1741166	NCU06121	155.036	3.28287	0.518195	6.33521	2.37017e-10	3.35171e-08
Supercontig_14.7	99717	100518	NCU17157	29.2119	3.25577	0.543272	5.99289	2.06148e-09	2.54144e-07
Supercontig_14.7	1353459	1355271	NCU09724	155.301	3.12427	0.55374	5.64214	1.67954e-08	1.64801e-06
Supercontig_14.7	3673504	3674131	NCU08187	25.7921	3.08504	0.643714	4.79257	1.64659e-06	9.7139e-05
Supercontig_14.7	3038677	3039406	NCU17250	13.4713	3.02187	0.705784	4.28157	1.85577e-05	0.000775872
				baseMean	log2FoldChange	lfcSE	stat	pvalue	padj
