## Supplemental_File-3 for "A Constitutive Heterochromatic Region Shapes Genome Organization and Impacts Gene Expression in *Neurospora crassa*"

### Sheet: Sheet1
Gene	chromosome	type of protein	ortholog/group (7)	function prediction (15)
NCU07433	1	hypothetical protein: protein coding gene	OG6_358056 || NEUDI_53717: Splicing coactivator SRm160/300. protein coding gene, N. discreta	n/a
NCU07370	1	Hypothetical protein: protein coding gene	OG6_210644 || SMAC_00318_t1, XM_003351726.1, Sordaria macrospora l-hell	n/a
NCU02593	1	Hypothetical protein: protein coding gene	OG6_359543	n/a
NCU16440	1	Hypothetical protein: protein coding gene	OG6_358227	n/a
NCU00932	1	Hypothetical protein: protein coding gene	OG6_210499, Mostly hypo / unspecified orthos	n/a
NCU09981	1	hypothetical protein: protein coding gene	OG6_360326	n/a
NCU02023	1	multi-drug resistance-5, protein coding gene	OG6_166524 || Transporter in Alternaria Alternata SRC1IrK2f	GO Terms: Biological Process (GO:005085) transmembrane transport , Cellular Component (GO:0005887) integral component of plasma, Cellular Component (GO:0016021) integral component of membrane, Molecular Function (GO:0022857) trasnmembrane trasnporter activity
NCU00806	1	hypothetical protein: protein coding gene	OG6_359378	Cellular component (GO:0016021) integral component of membrane
NCU10470	1	hypothetical protein: protein coding gene	OG6_157677 || ATP grasp protein	Molecular function (GO:0005524) ATP binding
NCU08383	1	hypothetical protein: protein coding gene	OG6_358607 || Unspecified / hypothetical	n/a
NCU01995	1	hypothetical protein: protein coding gene	OG6_358341 || Unspecified/hypo	n/a
NCU01849	1	extracellular dioxygenase	OG6_106820 || aromatic compound / intradoil ring-cleavage / extra cellular dioxygenase	Biological process (GO:0006725) cellular aromatic compound metabolic process, Biological process (GO:0055114) obsolete oxidation reduction process, Molecular function (GO:0003824) catalytic activity, Molecular function (GO: 0005506) iron ion binding, Molecular function (GO:0008199) ferric iron binding, Molecular function (GO:0016702) oxidoreductase activity acting on single donors with incorporat…
NCU08361	1	short chain dehydrogenase	OG6_111087 || dehydrogenase / reductase mainly	biological process (GO:0042371) vitamin K biosynthetic process
NCU02880	1	hypothetical protein: protein coding gene	OG6_186969 || GPI anchored protein / unspecifed / hypothetical protein	n/a
NCU01866	1	pentose phosphate metabolism-9	OG6_108392	hydrolase activity
NCU07410	1	hypothetical protein: protein coding gene	OG6_210645	protein binding
NCU09372	1	hypothetical protein: protein coding gene	OG6_135800	n/a
NCU16341	1	hypothetical protein: protein coding gene	OG6_359314	n/a
NCU00604	1	hypothetical protein: protein coding gene	OG6_103060	RNA processing, RNA 3' phosphate cyclase activity
NCU02889	1	hypothetical protein: protein coding gene	OG6_358935	n/a
NCU09339	2	hypothetical protein: protein coding gene	OG6_358923 || SMAC_01235_t1. protein coding gene, S. macrospora	n/a
NCU03511	2	Hypothetical protein: protein coding gene	OG6_360371 ||	n/a
NCU06793	2	Hypothetical protein: protein coding gene	OG6_166273 ||	n/a
NCU08437	2	hypothetical protein: protein coding gene	OG6_135803 || CFEM Domain proteins	Biological Process (GO:0006879) cellular ion homeostasis, Cellular Componet (GO:005576) extracellular region, Cellular component (GO:0009277) fungal type cell wall, Cellular component (GO:0031225) anchored component of membrane, Molecular function (GO:0020037) heme binding.
NCU09604	2	hypothetical protein: protein coding gene	OG6_359088	Biological process (GO:0034599) cellular response to oxidative stress
NCU01496	2	siRNA to Chromatin	OG6_359228	n/a
NCU08696	2	Hypothetical protein: protein coding gene	OG6_177796	integral component of membrane
NCU03468	2	multi-drug resistance--8	OG6_108411	transmembrane transport
NCU05358	2	hypothetical protein: protein coding gene	OG6_105672	n/a
NCU09147	3	hypothetical protein: protein coding gene	OG6_360257	GO slim: Cellular component, inegral component of membrane (GOID- GO:0016021, Slim ID- GO:0005575)
NCU16632	3	Hypothetical protein: protein coding gene	OG6_126065 || many with Sordaria Macrospora k-hell	n/a
NCU08570	3	hypothetical protein: protein coding gene	OG6_358348	n/a
NCU00118	3	hypothetical protein: protein coding gene	OG6_103687 || meiosis protein MEI2 / RRM domain containing protein	GO Terms: Biological process (GO: 0051321) meiotic cell cycle, Cellular component (GO:1990904) ribonucloprotein complex, Molecular function (GO:0003676) nucleic acid binding, Molecular function (GO:0003723) RNA binding
NCU06480	3	hypothetical protein: protein coding gene	OG6_358512 || no listed orthologs	n/a
NCU00031	3	hypothetical protein: protein coding gene	OG6_357951	n/a
NCU06434	3	hypothetical protein: protein coding gene	OG6_359855	n/a
NCU08654	4	Hypothetical protein: protein coding gene	OG6_358927 || NEUTE1DRAFT_127113-t26_1, hypothetical protein, Neurospora tetrasperma	n/a
NCU09923	4	Beta-xylosidase	OG6_100201 ||glycoside hydrolase	Biological process (GO:0005975) carb metbolic process, Biologocal process (GO:0031222) arabinan catabolic process, Biological process (GO:0045493), Biological process (GO:0071555) cell wall organization, Molecular function (GO:0004553) hydrolase activity hydrolyzing o-glycosyl compounds, molecular function (GO:0009044) xylan 1,4-beta xylosidase activity
NCU16876	4	Hypothetical protein: protein coding gene	OG6_210675 || beta-1,6-N-acetylglucosaminyltransferase, contains WSC domain, Neurospora discreta FGSC 8579	n/a
NCU04398	4	hypothetical protein: protein coding gene	OG6_102952 || mostly NAD(P) binding protein,	n/a
NCU07043	4	hypothetical protein: protein coding gene	OG6_359292	Molecular function (GO:0008270) zinc ion binding, Molecular function (GO:0016603) glutaminyl-peptide cyclotransferase activity
NCU06574	4	hypothetical protein: protein coding gene	OG6_358605	Cellular component (GO:0016021) integral component of membrane
NCU08835	4	Hypothetical protein: protein coding gene	OG6_149336 || NEUDI_141931T0, transcriptional corepressor Atrophin-1/DRPLA, Neurospora Discreta	n/A
NCU07898	4	endoglucanase IV	OG6_118077	copper/ metal ion binding || Polysaccaraide catabolic process
NCU16805	4	hypothetical protein: protein coding gene	OG6_359597	integral membrane component
NCU04436	4	Hypothetical protein: protein coding gene	OG6_159564	response to dsRNA
NCU07981	4	hypothetical protein: protein coding gene	OG6_133479	n/a
NCU01462	5	hypothetical protein: protein coding gene	OG6_359016 ||SMAC_07028: protein coding gene. Sordaria macrospora	n/a
NCU01325	5	hypothetical protein: protein coding gene	OG6_358150	n/a
NCU08969	5	Hypothetical protein: protein coding gene	OG6_360246 || NEUTE1DRAFT_127113-t26_1, hypothetical protein, Neurospora tetrasperma	n/a
NCU01042	5	Hypothetical protein: protein coding gene	OG6_358295 || GTP-ase	Biological Process, GO:0007165, signal transduction: Biological process, GO:0007265, Ras protein signal transduction: Cellular component, GO:0005886, plasma membrane
NCU07752	5	hypothetical protein: protein coding gene	OG6_358809	n/a
NCU10547	5	hypothetical protein: protein coding gene	OG6_173374	Biological process (GO:0000712) resulution of meotic recombination intermediates, Molecular function (GO:0008310) ssDNA 3'-5' exodeoxyribonuclease activity
NCU07789	5	hypothetical protein: protein coding gene	OG6_359875	n/a
NCU01033	5	hypothetical protein: protein coding gene	OG6_358116	conidium formation
NCU01077	5	hypothetical protein: protein coding gene	OG6_359746	n/a
NCU04030	6	Hypothetical protein: protein coding gene	OG6_358962 ||Many unspecified products/ hypo	n/A
NCU04034	6	hypothetical protein: protein coding gene	OG6_359099 || G-protein coupled receptor protein / hypothetical proteins	Cellular component (GO:0016021) integral component of membrane
NCU04697	6	cyanide hydratase	OG6_166283	cyanide hydratase activity
NCU04038	6	hypothetical protein: protein coding gene	OG6_114181	integral membrane component
NCU06160	7	hypothetical protein: protein coding gene	OG6_359201	N/A
NCU02339	7	Hypothetical protein: protein coding gene	OG6_210535 || SMAC_03547_t1, XM_003351195.1, S.macrospora k-hell	n/a
NCU04547	7	hypothetical protein: protein coding gene	OG6_360354 || SMAC_06081_t1, XM_024655793.1, S.macrospora k-hell	n/a
NCU17203	7	Hypothetical protein: protein coding gene	OG6_360115	n/a
NCU17269	7	oligopeptide transporter-5	OG6_102439 || Moslty oligopep transporter	GO Terms: Biological process (GO:0019236) Response to pheromone, Biological process (GO:0055085) transmem transport, Cellular component (GO:0005887) integral component of mem, Molecular function (GO:0035673) oilgopep transmem trans activity
NCU09046	7	hypothetical protein: protein coding gene	OG6_210687 || mostly unspecified product/ hypothetical proteins, though some domain containing proteins (Cladophialophora yegresii CBS)	n/a
NCU17202	7	hypothetical protein: protein coding gene	OG6_207556	n/a
NCU12025	7	hypothetical protein: protein coding gene	OG6_158463	n/a
NCU11382	7	Tyrosinase protein coding gene	OG6_103603 ||DI-copper centre containing protein, Alternaria Alternata	Biological Process (GO:0006572) tyrosine catabolic process, Biological process (GO:0042438) melanin biosynthetic process, Molecular function (GO:0016491) oxidoreducatase activity
NCU12026	7	hypothetical protein: protein coding gene	OG6_358617 || AMP dependent ligase /synthetase and AMP binding domain	Biological progess (GO:0001676) long chain metabolic process, Cellular component (GO:0005783) ER, Cellular component (GO:0016020) membrane, Molecular funcation (GO:0003824) catayltic activity, Molecular function (GO:0004467) long fatty A CoA ligase activity
NCU17268	7	hypothetical protein: protein coding gene	OG6_153004 || Many orthologs though mostly unspecified/. Hypothetical	Cellular component (GO:0016021) integral component of membrane
NCU06938	7	hypothetical protein: protein coding gene	OG6_135795 ||unspecified / hypothetical product	n/a
NCU17257	7	hypothetical protein: protein coding gene	OG6_358241 || MFS transporter / domain containing protein	secretion/ transmembrane transport
NCU06155	7	Hypothetical protein: protein coding gene	OG6_359036	n/a
NCU06163	7	Hypothetical protein: protein coding gene	OG6_207556	n/a
NCU17249	7	Hypothetical protein: protein coding gene	OG6_359477	n/a
NCU05812	7	Hypothetical protein: protein coding gene	OG6_358215	cellular response || integral membrane component
NCU09280	7	hypothetical protein: protein coding gene	OG6_358255	n/a
NCU09423	7	secreted protein	OG6_358882	phospholipid metabolic process, arachidonic acid secretion, phospholipase A2 activity
NCU06121	7	hypothetical protein: protein coding gene	OG6_358102	n/a
NCU17157	7	hypothetical protein: protein coding gene	OG6_358244	n/a
NCU09724	7	hypothetical protein: protein coding gene	OG6_360221	cellular response || integral membrane component
NCU08187	7	hypothetical protein: protein coding gene	OG6_210665	integral component of membrane
NCU17250	7	hypothetical protein: protein coding gene	OG6_358235	n/a
